# Transcriptional activation of auxin biosynthesis drives developmental reprogramming of differentiated cells

**DOI:** 10.1101/2021.06.26.450054

**Authors:** Yuki Sakamoto, Ayako Kawamura, Takamasa Suzuki, Shoji Segami, Masayoshi Maeshima, Stefanie Polyn, Lieven De Veylder, Keiko Sugimoto

## Abstract

Plant cells exhibit remarkable plasticity of their differentiation states, enabling regeneration of whole plants from differentiated somatic cells. How they revert cell fate and express pluripotency, however, remains unclear. Here we show that transcriptional activation of auxin biosynthesis is crucial for reprogramming differentiated Arabidopsis leaf cells. We demonstrate that interfering with the activity of histone acetyltransferases dramatically reduces callus formation from leaf mesophyll protoplasts. Impaired histone acetylation predominantly affects transcription of auxin biosynthesis genes. Auxin biosynthesis is in turn required to accomplish initial cell division through the activation of G2/M phase genes mediated by MYB DOMAIN PROTEIN 3-RELATED (MYB3Rs). We further show that the AUXIN RESPONSE FACTOR 7 (ARF7)/ARF19 and INDOLE-3-ACETIC ACID INDUCIBLE 3 (IAA3)/IAA18-mediated auxin signaling pathway is responsible for cell cycle reactivation in protoplasts. These findings provide novel mechanistic model of how differentiated plant cells can revert their fate and reinitiate the cell cycle to become pluripotent.

---

Tight coordination of cell proliferation and differentiation is central to optimize plant organ development. Typically, during a normal developmental program, meristematic cells continue to proliferate until they start to differentiate, and once differentiated, the somatic cells usually remain mitotically inactivate^1–3^. Such a relationship between mitosis and cellular differentiation status should be also critical during developmental reprogramming through which plant somatic cells convert their fates and regenerate new tissues or organs. Previous studies indeed suggest that reactivation of somatic cell division contributes to cell fate conversion and acquisition of pluripotency presumably by helping cells dilute existing identity and activate a new developmental program^4–6^. Uncovering how differentiated cells reinitiate cell division is therefore crucial to understand how somatic cells initiate reprogramming.

Mesophyll cells in mature leaves have fully developed organelles such as chloroplasts, and they usually do not divide in intact plant tissues. When they are isolated by cell wall digestion as single cells called protoplasts and cultivated under phytohormone-containing conditions, however, they reinitiate the cell cycle, grow into an unorganized cell mass called callus and even regenerate whole plants^7^. It is thus clearly demonstrated that differentiated leaf cells can change their fate and take on a meristematic, pluripotent state. Previous studies have described the cytological and physiological properties of protoplasts during cell cycle reinitiation in several plant species, including tobacco (*Nicotiana tabacum*) and Arabidopsis (*Arabidopsis thaliana*). Protoplasts, for instance, undergo cell wall reconstruction^8,9^ and changes in the structure and subcellular localization of organelles^10,11^. At the physiological level, cell cycle reinitiation is known to correlate with the neutralization of reactive oxygen species (ROS)^12,13^ and phytohormone production^14^. Additionally, several studies have demonstrated that freshly isolated protoplasts possess a more opened chromatin state compared to intact leaf cells, possibly caused by drastic changes in epigenetic modifications^15,16^. Consistently, Chupeau *et al.*^17^ reported that Arabidopsis protoplasts undergo dynamic transcriptomic reprogramming during early phases of incubation. Despite these reported findings, the molecular mechanisms that drive cell cycle reinitiation from differentiated cells remain obscure, partly due to a lack of experimental systems to quantitatively assess this cellular process. To overcome this problem, we improved the culture system for Arabidopsis leaf mesophyll protoplasts and then performed quantitative genetic, physiological and cell biological analyses. Using these approaches, we demonstrate that transcriptional activation of auxin biosynthesis is essential to promote the cell cycle reactivation in differentiated cells.
