## Supplementary Table 1 for "Transcriptional activation of auxin biosynthesis drives developmental reprogramming of differentiated cells"

### Sheet: Sheet1
	Supplementary Table 1│ Compositions of the media and reagents used in this study.
	Name	Compositions	pH	Solidifier	Sterilization	Storage	Phytohormones
	GM	Half-strength Murasige-Skoog (MS) salts (Wako) supplemented with MS vitamins, 1 % (w/v) sucrose, 0.05 % (w/v) MES	5.7 (by KOH)	0.8 % (w/v) Gelzan CM-Gelrite (Sigma)	Autoclaving (121℃, 20 min)	4℃	--
	Digestion Cocktail	1 % (w/v) Cellulase Onozuka RS (Yakult), 0.1 % (w/v) Pectolyase (Kyowa or Sigma P3026*), 8 mM CaCl2・2H2O, 0.4 M D(-)-mannitol	5.5 (by HCl)	--	Filtration (0.22 μm pore)	-20℃	--
	Wash Medium 1	1 volume of 0.5 M D(-)-mannitol and 2 volumes of 0.2 M CaCl2・2H2O	--	--	Autoclaving (121℃, 20 min)	Room temperature	--
	Wash Medium 2	2 volumes of 0.5 M D(-)-mannitol and 1 volume of 0.2 M CaCl2・2H2O	--	--	Autoclaving (121℃, 20 min)	Room temperature	--
	Sodium Alginate Solution	1.5 % (w/v) sodium alginate (300-400 cP, Wako), 0.4 M D(-)-mannitol	--	--	Autoclaving (121℃, 20 min)	4℃	--
	CaCl2 plate	20 mM CaCl2・2H2O, 0.4 M D(-)-mannitol	--	1 % (w/v) agar (Wako 010-15815)	Autoclaving (121℃, 20 min)	4℃	--
	PCIM	Gamborg B5 salts (Wako) supplemented with B5 vitamins, 2 % (w/v) D(+)-glucose, 0.05 % (w/v) MES, 0.4 M D(-)-mannitol	5.7 (by KOH)	--	Autoclaving (121℃, 20 min)	4℃	1 mg/L 2,4-D, 176μg/L thidiazuron (added in time of use)
	CGM	Gamborg B5 salts (Wako) supplemented with B5 vitamins, 2 % (w/v) D(+)-glucose, 0.05 % (w/v) MES, 0.4 M D(-)-mannitol	5.7 (by KOH)	--	Autoclaving (121℃, 20 min)	4℃	0.5 mg/L 2,4-D, 528μg/L thidiazuron (added in time of use)
	SIM	Gamborg B5 salts (Wako) supplemented with B5 vitamins, 2 % (w/v) D(+)-glucose, 0.05 % (w/v) MES	5.7 (by KOH)	0.25 % (w/v) Gelzan CM-Gelrite (Sigma)	Autoclaving (121℃, 20 min)	4℃	0.15mg/L IAA, 0.5 mg/L 2-iP (added after autoclaving)
	Citrate Solution	20 mM trisodium citrate, 0.3 M D(-)-mannitol	--	--	Autoclaving (121℃, 20 min)	Room temperature	--
	GM for Tissue Culture	MS salts (Wako) supplemented with 1 % (w/v) sucrose	5.7 (by KOH)	0.6 % (w/v) Gelzan CM-Gelrite (Sigma)	Autoclaving (121℃, 20 min)	4℃	--
	CIM	Gamborg B5 salts (Wako) supplemented with B5 vitamins, 2 % (w/v) D(+)-glucose, 0.05 % (w/v) MES	5.7 (by KOH)	0.25 % (w/v) Gelzan CM-Gelrite (Sigma)	Autoclaving (121℃, 20 min)	4℃	0.5 mg/L 2,4-D, 0.1 mg/L Kin (added after autoclaving)
	*Both types of pectolyase yielded similar results at phenotypic level. For RNA seq analysis, only Kyowa's pectolyase was used.
