## Supplementary Table 4 for "Transcriptional activation of auxin biosynthesis drives developmental reprogramming of differentiated cells"

### Sheet: Sheet1
	Supplementary Table 4│ The top 50 categories from GO enrichment analysis for the 535 upregulated genes.
		Rank	GO category	Fold enrichment	P-value
		UG-1	indole glucosinolate biosynthetic process (GO:0009759)	37.01	0.000186
		UG-2	indole glucosinolate metabolic process (GO:0042343)	27.76	3.36e-07
		UG-3	camalexin metabolic process (GO:0052317)	26.92	3.77e-05
		UG-4	camalexin biosynthetic process (GO:0010120)	26.92	3.77e-05
		UG-5	toxin biosynthetic process (GO:0009403)	22.78	6.44e-05
		UG-6	phytoalexin biosynthetic process (GO:0052315)	22.78	6.44e-05
		UG-7	phytoalexin metabolic process (GO:0052314)	22.78	6.44e-05
		UG-8	indole phytoalexin biosynthetic process (GO:0009700)	22.78	6.44e-05
		UG-9	indole phytoalexin metabolic process (GO:0046217)	22.78	6.44e-05
		UG-10	S-glycoside biosynthetic process (GO:0016144)	15.18	1.85e-07
		UG-11	glucosinolate biosynthetic process (GO:0019761)	15.18	1.85e-07
		UG-12	glycosinolate biosynthetic process (GO:0019758)	15.18	1.85e-07
		UG-13	induced systemic resistance (GO:0009682)	13.88	1.04e-05
		UG-14	response to insect (GO:0009625)	13.88	1.04e-05
		UG-15	regulation of jasmonic acid mediated signaling pathway (GO:2000022)	12.64	3.25e-06
		UG-16	purine nucleobase transport (GO:0006863)	12.34	0.000494
		UG-17	indole-containing compound biosynthetic process (GO:0042435)	11.84	9.91e-07
		UG-18	protein repair (GO:0030091)	11.39	0.000647
		UG-19	indole-containing compound metabolic process (GO:0042430)	11.15	1.59e-08
		UG-20	S-glycoside metabolic process (GO:0016143)	10.57	1.73e-11
		UG-21	glucosinolate metabolic process (GO:0019760)	10.57	1.73e-11
		UG-22	glycosinolate metabolic process (GO:0019757)	10.57	1.73e-11
		UG-23	glycosyl compound biosynthetic process (GO:1901659)	10.04	3.04e-06
		UG-24	secondary metabolite biosynthetic process (GO:0044550)	9.25	7.08e-12
		UG-25	lignin biosynthetic process (GO:0009809)	8.81	0.000397
		UG-26	lignin metabolic process (GO:0009808)	8.38	0.000134
		UG-27	ethylene-activated signaling pathway (GO:0009873)	8.08	0.000161
		UG-28	defense response to oomycetes (GO:0002229)	8	1.4e-05
		UG-29	microtubule-based movement (GO:0007018)	7.85	5.41e-05
		UG-30	toxin metabolic process (GO:0009404)	7.53	0.000229
		UG-31	movement of cell or subcellular component (GO:0006928)	7.49	6.68e-06
		UG-32	secondary metabolic process (GO:0019748)	7.08	1.51e-15
		UG-33	cellular response to ethylene stimulus (GO:0071369)	7.05	0.000318
		UG-34	plant-type secondary cell wall biogenesis (GO:0009834)	7.05	0.000318
		UG-35	glycosyl compound metabolic process (GO:1901657)	6.84	1.98e-09
		UG-36	sulfur compound biosynthetic process (GO:0044272)	6.3	1.08e-06
		UG-37	response to wounding (GO:0009611)	6.27	3.03e-10
		UG-38	response to oomycetes (GO:0002239)	6.17	7.82e-05
		UG-39	phenylpropanoid biosynthetic process (GO:0009699)	5.89	0.000286
		UG-40	response to jasmonic acid (GO:0009753)	5.5	1.61e-06
		UG-41	phenylpropanoid metabolic process (GO:0009698)	5.43	0.000178
		UG-42	response to fatty acid (GO:0070542)	5.38	2.03e-06
		UG-43	innate immune response (GO:0045087)	4.78	7.87e-05
		UG-44	immune response (GO:0006955)	4.57	0.000111
		UG-45	sulfur compound metabolic process (GO:0006790)	4.32	1.22e-08
		UG-46	mitotic cell cycle process (GO:1903047)	3.66	0.000593
		UG-47	defense response to bacterium (GO:0042742)	3.55	2.06e-06
		UG-48	cellular response to hypoxia (GO:0071456)	3.48	0.000485
		UG-49	cellular response to decreased oxygen levels (GO:0036294)	3.45	0.000519
		UG-50	cellular response to oxygen levels (GO:0071453)	3.44	0.000537
