## Supplementary Table 5 for "Transcriptional activation of auxin biosynthesis drives developmental reprogramming of differentiated cells"

### Sheet: a
	Supplementary Table 5│ A list of genes involved in biosynthesis and metabolism of indole-containing compounds that show significantly stronger upregulation in the control condition compared to the MB-3 condition.
	a							Day 0 → Day 14
		GO category	AGI code	Gene name	Gene product	Molecular functions		Control	+MB-3
		UG-1,2,10-14,17,19,21-24,32,35,36,43-45,47	AT1G18570	MYB51	MYB transcription factor	Indole glucosinolate biosynthetic process, upregulation of CYP79B2 and CYP83B1		3.3871	1.20965
		UG-1,2,10-12,17,19,21-24,32,35,36,45	AT5G60890	MYB34	MYB transcription factor	Upregulation of tryptophan biosynthetic genes		4.39122	0.554881
		UG-1,2,10-12,17,19,21-24,32,35,36,45	AT1G76790	IGMT5	Indole glucosinolate o-metyltransferase	Indole glucosinolate metabolic process		8.13509	5.76391
		UG-2,19,21,22,32,35,37,45	AT1G21120	IGMT2	Indole glucosinolate o-metyltransferase	Indole glucosinolate metabolic process		4.01327	-0.778821
		UG-2,19,21,22,32,35,45	AT1G21100	IGMT1	Indole glucosinolate o-metyltransferase	Indole glucosinolate metabolic process		3.13179	-2.15211
		UG-2,19,21,22,32,35,45	AT4G37410	CYP81F4	Cytochrome P450 81D1-related	Indole glucosinolate metabolic process		7.45401	2.56172
		UG-3-9,13,14,17,19,21,22,24,30,32,36,43-45,47	AT2G30770	CYP71A13	Cytochrome P450 71A12-related	IAA and indole glucosinolates biosynthetic process		3.81656	-2.00404
		UG-3-9,13,14,17,19,21,22,24,28,30,32,36,38,43,-45,47	AT4G39950	CYP79B2	Tryptophan N-monooxygenase 1-related	IAA and indole glucosinolates biosynthetic process		6.34805	2.95191
		UG-3-9,13,14,17,19,21-24,28,30,32,35,36-38,43-45,47	AT2G22330	CYP79B3	Tryptophan N-monooxygenase 1-related	IAA and indole glucosinolates biosynthetic process		4.57237	-1.96259
		UG-3-9,17-19,21,22,24,27,30,32,33,36,37,45,48-50	AT1G73500	MKK9	Mitogen-activated protein kinase kinase	Upregulation of CYP71A13, CYP79B3, CYP79B2		2.95972	0.682404
		UG-10-12,21-24,32,35,36,45	AT1G65860	FMOGS-OX1	Flavin-monooxygenase	Conversion of methylthioalkyl glucosinolates to methylsulfinylalkyl glucosinolates		2.7303	-0.620897
		UG-10-12,21-24,32,35,36,45	AT1G62540	FMOGS-OX2	Flavin-monooxygenase	Conversion of methylthioalkyl glucosinolates to methylsulfinylalkyl glucosinolates		4.68933	1.47874
		UG-10-12,21-24,32,35,36,45	AT1G18590	SOT17	Desulfoglucosinolate suldotransferase	Indole glucosinolate biosynthetic process		2.93065	0.413863
		UG-10-12,21-24,32,35,36,45	AT1G50110	BCAT6	Branched-chain aminotransferase	Indole glucosinolate biosynthetic process		7.30138	4.32632
		UG-13-15,21,22,28,38,40,42-44,47,48-50	AT3G56400	WRKY70	WRKY transcription factor	Regulation of defense response		2.28512	-0.376945
		UG-13,14,21,22,33,37,43,44,47	AT5G40990	GLIP1	GDSL lipase	Regulation of defense response		10.1353	5.64418
		UG-17,19,21,22	AT4G35160	ASMT	Acetylserotonin o-methytransferase	Melatonin biosynthesis pathway		3.66684	-3.94064
		UG-21,22,32,35,45	AT1G66280	BGLU22	Glycosyl hydrolase	Glucosinolate catabolic process		6.97711	1.73298
		UG-21,22,32,35,45	AT2G24540	BGLU31	Glycosyl hydrolase	Glucosinolate catabolic process		1.41659	1.06997
		UG-21,22,32,35,45	AT4G37750	ANT	AP2-like transcription factor	Regulation of cell division and growth, glucosinolate metabolic process, auxin signalling		5.14328	1.33958
		UG-21,22,32,35,45	AT3G60120	BGLU27	Glycosyl hydrolase	Glucosinolate catabolic process		4.59974	-0.969052
		UG-32,35,45	AT1G52400	BGLU18	Glycosyl hydrolase	Glucosinolate catabolic process		3.70852	-7.98729

### Sheet: b
	Supplementary Table 5│ A list of genes involved in biosynthesis and metabolism of indole-containing compounds that show significantly stronger upregulation in the control condition compared to the MB-3 condition.
	b
		AGI code	Gene name	Reads Per Million												Results with TMM-normalized data
				rep1_Day0	rep1_Day14_MB-3	rep1_Day14_control	rep1_leaf	rep2_Day0	rep2_Day14_MB-3	rep2_Day14_control	rep2_leaf	rep3_Day0	rep3_Day14_MB-3	rep3_Day14_control	rep3_leaf	logFC_Day0/leaf	logFC_Day14_control/Day0	logFC_Day14_MB-3/Day0	logFC_Day14_control/Day14_MB-3	PValue_Day0/leaf	PValue_Day14_control/Day0	PValue_Day14_MB-3/Day0	PValue_Day14_control/Day14_MB-3	FDR_Day0/leaf	FDR_Day14_control/Day0	FDR_Day14_MB-3/Day0	FDR_Day14_control/Day14_MB-3
		AT1G18570	MYB51	4.85394	21.9322	128.698	34.668	6.76397	30.032	132.677	18.6712	3.08345	54.1277	95.9953	70.9345	-2.14159	3.3871	1.20965	2.17745	5.06e-07	1.62e-14	0.00396964	9.04e-08	1.73e-06	1.13e-13	0.00848007	2.51e-06
		AT5G60890	MYB34	0	0.356621	4.53801	276.317	0.161047	0.118236	2.47432	380.339	0	0.251757	2.07133	192.08	-11.2251	4.39122	0.554881	3.83634	9.59e-77	3.92e-07	0.692703	1.2e-10	1.82e-73	1.32e-06	0.799022	6.06e-09
		AT1G76790	IGMT5	0	22.1105	150.48	86.0281	0.48314	13.3607	115.223	62.0068	0.154173	95.1641	156.921	4.86806	-6.90546	8.13509	5.76391	2.37118	4.6e-15	3.08e-19	2.32e-11	0.000186298	3.65e-14	3.29e-18	1.29e-10	0.00202099
		AT1G21120	IGMT2	10.8174	19.2576	244.326	5.00761	11.9175	8.63123	532.648	7.37627	4.77935	17.8747	234.631	9.73611	1.29621	4.01327	-0.778821	4.79209	0.00440965	9.5e-17	0.0803378	6.77e-22	0.00909429	8.11e-16	0.129822	1.94e-19
		AT1G21100	IGMT1	6.51815	5.34932	96.9319	21.6996	8.37444	2.48296	195.271	10.1424	4.00849	4.02811	84.9958	30.7383	-0.786861	3.13179	-2.15211	5.2839	0.0942256	2.63e-10	2.15e-05	7.52e-22	0.141016	1.23e-09	6.32e-05	2.12e-19
		AT4G37410	CYP81F4	0.138684	12.3034	251.406	1.284	0.644187	1.89178	182.164	4.37966	0.925036	19.1335	279.558	0.973611	-0.847654	7.45401	2.56172	4.89229	0.200889	2.05e-29	3.26e-05	5.21e-19	0.266285	5.19e-28	9.34e-05	9.69e-17
		AT2G30770	CYP71A13	20.1092	19.2576	283.716	4.494	15.6215	5.20239	996.55	0.922034	18.9632	14.0984	491.19	2.64266	3.67717	3.81656	-2.00404	5.8206	7.32e-10	4.93e-11	0.000253918	8.66e-20	3.43e-09	2.47e-10	0.00064646	1.75e-17
		AT4G39950	CYP79B2	1.10947	79.7049	217.643	274.134	4.99245	19.8637	748.851	218.061	1.23338	53.1207	366.053	130.186	-5.44191	6.34805	2.95191	3.39614	3.75e-15	1.07e-18	2.66e-06	3.27e-08	2.99e-14	1.09e-17	8.66e-06	1.03e-06
		AT2G22330	CYP79B3	0.970788	1.06986	45.017	671.661	2.09361	0.59118	125.655	371.349	1.38755	2.01405	70.7108	320.735	-7.28691	4.57237	-1.96259	6.53496	7.18e-40	1.04e-19	0.000669	1.37e-32	5.77e-38	1.16e-18	0.00160515	1.27e-29
		AT1G73500	MKK9	21.2186	55.098	470.138	118.77	24.6402	107.358	376.766	56.7051	20.505	174.216	370.982	66.3447	-0.895894	2.95972	0.682404	2.27732	0.00665685	2.08e-17	0.0380669	1.16e-11	0.013337	1.9e-16	0.0668464	7e-10
		AT1G65860	FMOGS-OX1	0.277368	0	1.63368	51.1033	0	0.354708	2.47432	41.4915	0.154173	0.503514	2.99985	38.249	-7.11416	2.7303	-0.620897	3.3512	2.71e-44	6.4e-05	0.550888	1.45e-09	3.22e-42	0.000170171	0.662222	6.06e-08
		AT1G62540	FMOGS-OX2	0.138684	0.713243	10.3467	5.26441	0	0.945888	7.48984	5.53221	0.308345	2.76933	11.5709	2.2254	-3.75411	4.68933	1.47874	3.21059	1.42e-07	2.29e-12	0.082029	1.49e-11	5.19e-07	1.31e-11	0.132153	8.82e-10
		AT1G18590	SOT17	2.08026	11.4119	30.6769	96.8137	2.57675	6.03004	62.0587	66.617	2.92928	12.3361	41.1408	55.774	-3.86211	2.93065	0.413863	2.51679	1.39e-20	5.05e-13	0.314487	2.07e-11	1.94e-19	3.06e-12	0.413099	1.19e-09
		AT1G50110	BCAT6	0.138684	0	22.327	1.4124	0	4.84768	20.9983	1.84407	0	6.29392	21.3561	0.834524	-3.53802	7.30138	4.32632	2.97506	0.00170198	1.19e-14	3.82e-05	5.48e-07	0.00375797	8.38e-14	0.000108504	1.25e-05
		AT3G56400	WRKY70	4.02184	6.7758	46.1062	138.801	6.60292	8.15829	42.5985	19.5932	1.54173	13.0914	49.9975	148.545	-3.74311	2.28512	-0.376945	2.66206	1.95e-10	4.29e-05	0.493398	1.73e-06	9.73e-10	0.000116344	0.603508	3.51e-05
		AT5G40990	GLIP1	0	2.31804	11.4358	0	0	0.118236	33.4368	0.461017	0	0.75527	15.4278	0.278175	-3.89631	10.1353	5.64418	4.49112	0.0774656	7.48e-13	0.00241459	1.37e-08	0.119466	4.46e-12	0.0053373	4.72e-07
		AT4G35160	ASMT	0.138684	0	19.6042	3.0816	0.48314	0.118236	5.75113	4.61017	0.616691	0	12.9279	0.834524	-1.72504	3.66684	-3.94064	7.60748	0.0197576	2.85e-07	0.000647066	1.44e-16	0.0358914	9.78e-07	0.00155511	1.85e-14
		AT1G66280	BGLU22	0.138684	2.13973	80.232	0.2568	0.48314	2.36472	45.5409	2.07458	0	0.503514	62.7826	0.417262	-0.931947	6.97711	1.73298	5.24413	0.285336	1.41e-24	0.0287075	1.2e-21	0.355535	2.47e-23	0.0518416	3.29e-19
		AT2G24540	BGLU31	2.77368	8.91553	14.7031	15.7932	0.805234	10.0501	12.5054	15.6746	2.62094	24.6722	12.9994	14.6042	-1.86738	1.41659	1.06997	0.346623	6.06e-09	9.38e-06	0.00109331	0.18353	2.57e-08	2.74e-05	0.00254683	0.335102
		AT4G37750	ANT	0	0.534932	6.53473	3.21	0.161047	0.472944	10.4323	3.91865	0.154173	1.7623	9.78523	5.28532	-4.27126	5.14328	1.33958	3.80369	4.04e-08	1.63e-12	0.182925	1.97e-13	1.56e-07	9.46e-12	0.258321	1.61e-11
		AT3G60120	BGLU27	0.832104	7.48905	85.6776	0.2568	6.28083	2.36472	294.913	1.84407	2.46676	2.01405	137.136	0.695437	2.85531	4.59974	-0.969052	5.56879	0.000195411	8.71e-10	0.157405	1.06e-12	0.000487494	3.85e-09	0.227137	7.52e-11
		AT1G52400	BGLU18	27.0434	0	598.473	1555.57	29.3105	0.472944	624.8	880.543	7.86281	0	748.82	254.669	-4.4048	3.70852	-7.98729	11.6958	2.09e-12	9.89e-10	3.87e-22	5.74e-38	1.28e-11	4.35e-09	5.92e-21	1.09e-34
