## Supplementary Table 6 for "Transcriptional activation of auxin biosynthesis drives developmental reprogramming of differentiated cells"

### Sheet: a
	Supplementary Table 6│ Expression data for IAA biosynthesis-related genes.
	a		AGI code	Gene name	Reads Per Million												Results with TMM-normalized data
					rep1_Day0	rep1_Day14_MB-3	rep1_Day14_control	rep1_leaf	rep2_Day0	rep2_Day14_MB-3	rep2_Day14_control	rep2_leaf	rep3_Day0	rep3_Day14_MB-3	rep3_Day14_control	rep3_leaf	logFC_Day0/leaf	logFC_Day14_control/Day0	logFC_Day14_MB-3/Day0	logFC_Day14_control/Day14_MB-3	PValue_Day0/leaf	PValue_Day14_control/Day0	PValue_Day14_MB-3/Day0	PValue_Day14_control/Day14_MB-3	FDR_Day0/leaf	FDR_Day14_control/Day0	FDR_Day14_MB-3/Day0	FDR_Day14_control/Day14_MB-3
		TAA1/TAR-YUC pathway	AT1G70560	TAA1	0	0.356621	0.544561	4.3656	0.161047	0.354708	0.0668736	3.22712	0	1.00703	0.71425	9.04068	-5.62179	1.64416	1.62669	0.0174682	8.5e-07	0.225269	0.240019	0.985093	2.82e-06	0.31933	0.328259	1
			AT1G23320	TAR1	0	0	0.363041	0.2568	0	0	0.0668736	1.61356	0.308345	0.251757	0.5714	0.695437	-1.88667	0.360127	-2.08059	2.44072	0.199574	0.807698	0.228346	0.10285	0.264785	0.863381	0.314212	0.229127
			AT4G24670	TAR2	0	0	0.544561	1.926	0	0.236472	0.133747	1.38305	0	0.251757	1.07138	2.64266	-7.03105	4.96548	3.01582	1.94966	0.000152746	0.0165229	0.193417	0.0838603	0.000386535	0.031573	0.271386	0.199918
			AT4G32540	YUC1	0	0	2.35976	0.3852	0	0.118236	0.468115	1.61356	0	0	2.2856	0.278175	-5.49378	6.4713	1.77192	4.69938	0.00900712	0.00105551	0.4344	0.000447634	0.0175697	0.00240976	0.547568	0.0042115
			AT4G13260	YUC2	0	0	0	4.2372	0	0	0	8.52882	0.154173	0	0.928526	2.36448	-5.3733	1.2609	-2.90568	4.16659	0.000326199	0.418678	0.126107	0.0110705	0.000791498	0.522006	0.19381	0.0512344
			AT1G04610	YUC3	0	0	1.08912	0.1284	0	0.118236	0	4.37966	0.308345	0	1.85705	1.1127	-2.97127	1.84134	-2.0657	3.90704	0.0769592	0.264064	0.265774	0.0226035	0.118823	0.363555	0.35821	0.0843043
			AT5G11320	YUC4	0	5.88425	11.6173	0.3852	0	3.66532	7.02173	1.38305	0.462518	9.315	14.285	0.834524	-1.36598	4.83575	3.66063	1.17512	0.125729	6.84e-13	3.49e-07	0.00472713	0.179945	4.1e-12	1.26e-06	0.0277252
			AT5G43890	YUC5	0	0	0.726081	1.4124	0	0.236472	0.0668736	6.22373	0.154173	0.251757	0.928526	2.50357	-4.78377	2.00172	0.111048	1.89068	0.000428533	0.167513	0.943364	0.10252	0.00102397	0.249445	1	0.228701
			AT5G25620	YUC6	0.138684	3.92283	1.63368	4.494	0	6.97593	1.2706	4.84068	0.308345	18.8818	3.1427	3.75536	-3.78029	2.4302	4.17369	-1.74349	2.97e-07	0.00200789	5.62e-09	0.000149714	1.04e-06	0.00441479	2.43e-08	0.00167502
			AT2G33230	YUC7	0	0.178311	0.544561	0.2568	0	0.236472	0.133747	2.30509	0.770863	0	1.21423	0.973611	-1.06524	-0.0251706	-1.98118	1.95601	0.434172	0.985613	0.183522	0.15818	0.500939	1	0.259064	0.303935
			AT4G28720	YUC8	0.69342	0	0.907602	3.5952	0.48314	0.118236	0	14.061	1.23338	0	1.92848	5.98075	-2.20745	-1.08696	-4.93112	3.84416	0.0156761	0.240127	8.9e-05	0.00181969	0.0291266	0.336402	0.000241295	0.0130685
			AT1G04180	YUC9	0	0	0.363041	2.3112	0	0.118236	0	13.6	0.154173	0	0.928526	5.84167	-5.88455	1.63429	-1.12907	2.76337	1.31e-05	0.264732	0.530262	0.0359824	3.79e-05	0.364349	0.642479	0.114608
			AT1G48910	YUC10	0	0	0.18152	0	0	0	0	0.691526	0.154173	0	0.42855	0.278175	-1.38793	0.595709	-2.91665	3.51236	0.477045	0.753519	0.145772	0.0599368	0.542481	0.818045	0.215108	0.160298
			AT1G21430	YUC11	0	0	0.363041	0.1284	0	0.118236	0.0668736	0.922034	0.154173	0	0.642825	0	-1.4301	1.36386	-1.15185	2.51571	0.436809	0.442675	0.55919	0.125712	0.503466	0.54643	0.669903	0.261536
		YUC-independent pathway	AT5G20960	AO1	67.6778	176.528	14.8847	6.03481	79.3961	146.14	40.4585	7.83729	46.2518	274.163	29.4271	6.11984	4.27422	-2.38473	0.0425367	-2.42726	1.31e-28	4.73e-12	0.896531	1.79e-12	3.9e-27	2.63e-11	0.99047	1.23e-10
			AT1G04580	AO4	0	257.837	49.192	1.4124	0.48314	241.674	53.4989	8.98983	0.462518	596.412	71.8536	2.2254	-2.61422	6.29823	8.50569	-2.20745	2.68e-05	6.52e-30	9.15e-51	2.34e-09	7.47e-05	1.72e-28	1.47e-48	9.36e-08
			AT3G43600	AAO2	0	62.0521	28.6802	8.21761	0	74.7252	49.0852	7.83729	1.54173	167.167	53.7116	10.5706	-3.12902	5.17722	5.91851	-0.741287	1.69e-10	4.62e-29	1.97e-37	0.0160919	8.46e-10	1.15e-27	1.11e-35	0.0670356
			AT1G23800	ALDH2B7	40.0797	140.509	68.6147	6.93361	26.2506	191.542	99.7754	12.9085	29.9095	420.937	112.423	4.72897	3.03703	0.29817	1.24762	-0.949448	6.32e-20	0.312558	2.95e-05	0.0011905	8.26e-19	0.41591	8.5e-05	0.00925759
			AT1G44170	ALDH3H1	12.6202	95.2179	57.905	12.9684	17.232	78.8634	83.8595	14.2915	5.55022	188.314	83.353	9.17976	0.953015	1.45096	1.70835	-0.257387	0.00327742	3.69e-06	6.18e-08	0.385607	0.00691415	1.13e-05	2.4e-07	0.545141
			AT1G54100	ALDH7B4	531.298	517.992	328.552	129.941	460.594	641.667	464.571	122.861	359.222	1380.89	458.12	60.3639	3.11951	-1.34504	-0.781338	-0.563698	9.75e-17	0.000130623	0.0246159	0.103848	9.22e-16	0.000334754	0.045243	0.230679
			AT3G48000	ALDH2B4	231.741	1065.94	301.687	170.387	272.169	827.652	419.632	116.407	142.918	1858.72	372.839	122.397	1.63541	-0.462228	0.913799	-1.37603	3.01e-06	0.175912	0.00780066	7.14e-05	9.36e-06	0.260104	0.0158317	0.000893421
			AT4G34240	ALDH3I1	178.486	46.0041	34.4889	95.9149	125.939	44.2203	37.6498	84.3661	230.488	108.004	36.9982	38.9444	2.30907	-3.54168	-3.1376	-0.404083	4.1e-12	5.35e-24	8.65e-20	0.208873	2.43e-11	8.85e-23	1.07e-18	0.364762
			AT4G36250	ALDH3F1	0.416052	0.356621	0.726081	52.3873	0	0.354708	0	68.6915	0.462518	1.7623	1.64278	31.851	-6.34066	0.0853493	-0.401887	0.487236	7.22e-21	0.912395	0.632392	0.463003	1.04e-19	0.945573	0.739349	0.617217
			AT4G39950	CYP79B2	1.10947	79.7049	217.643	274.134	4.99245	19.8637	748.851	218.061	1.23338	53.1207	366.053	130.186	-5.44191	6.34805	2.95191	3.39614	3.75e-15	1.07e-18	2.66e-06	3.27e-08	2.99e-14	1.09e-17	8.66e-06	1.03e-06
			AT2G22330	CYP79B3	0.970788	1.06986	45.017	671.661	2.09361	0.59118	125.655	371.349	1.38755	2.01405	70.7108	320.735	-7.28691	4.57237	-1.96259	6.53496	7.18e-40	1.04e-19	0.000669	1.37e-32	5.77e-38	1.16e-18	0.00160515	1.27e-29
			AT2G20340	AAS	2.08026	3.20959	6.71625	134.307	2.25466	5.20239	4.07929	58.7797	1.6959	15.8607	5.64258	21.4194	-4.16463	0.181406	0.190493	-0.0090869	1.45e-14	0.724932	0.71329	0.984811	1.09e-13	0.794825	0.819234	1
			AT2G30750	CYP71A12	42.7147	92.0083	136.322	0	74.4036	10.7595	337.578	2.07458	24.6676	37.0083	216.489	5.28532	5.21518	1.09585	-1.37388	2.46972	2.32e-08	0.160018	0.0806137	0.00240209	9.22e-08	0.239987	0.130192	0.0162364
			AT2G30770	CYP71A13	20.1092	19.2576	283.716	4.494	15.6215	5.20239	996.55	0.922034	18.9632	14.0984	491.19	2.64266	3.67717	3.81656	-2.00404	5.8206	7.32e-10	4.93e-11	0.000253918	8.66e-20	3.43e-09	2.47e-10	0.00064646	1.75e-17
			AT1G11610	CYP71A18	0.138684	1.24817	13.7955	0.642001	0.644187	0	18.2565	1.38305	0.462518	0.75527	10.928	0.278175	0.196677	3.90461	-0.93593	4.84054	0.805502	5.67e-09	0.25801	2.24e-13	0.844778	2.32e-08	0.349513	1.81e-11
			AT3G44310	NIT1	201.369	3466.72	1981.84	904.836	335.138	2223.19	2137.95	776.353	176.528	5264.49	2135.82	352.03	-0.517546	1.90977	2.34259	-0.432817	0.237353	2.35e-05	3.25e-07	0.322013	0.30494	6.58e-05	1.17e-06	0.489685
			AT3G44300	NIT2	18.3063	2086.23	1052.09	63.8149	28.8274	2199.9	1494.62	58.5492	12.9505	4643.15	1336.58	21.5585	-0.26116	4.79901	5.56745	-0.768442	0.540963	2.35e-22	1.34e-27	0.0676805	0.604493	3.34e-21	3.31e-26	0.173735
			AT3G44320	NIT3	0.69342	261.76	62.443	7.83241	0.644187	159.382	101.046	5.76271	0.925036	284.989	104.566	2.08631	-1.77949	5.63692	6.74075	-1.10383	0.000620055	1.17e-28	2.65e-38	0.00293029	0.00145283	2.81e-27	1.59e-36	0.019026
			AT1G08980	AMI1	11.3721	20.1491	14.7031	77.8105	6.92501	30.3867	19.9952	70.5356	17.884	72.0025	20.8561	98.3347	-1.76877	-0.627684	-0.0013744	-0.62631	8.8e-08	0.0557106	0.996651	0.0501685	3.28e-07	0.0955958	1	0.143206
		Degradation of indole glucosinolate into an IAA precursor	AT5G42260	BGLU12	0	0	0.907602	0	0	0.236472	0.0668736	2.7661	0.308345	0	0.642825	0.417262	-2.12302	0.992844	-1.31667	2.30952	0.231404	0.570629	0.479168	0.174086	0.298733	0.659181	0.588417	0.323337
			AT5G44640	BGLU13	0.138684	0	0.726081	0	0	0	0	4.14915	0.308345	0	0.5714	0.834524	-2.25697	0.144388	-4.35323	4.49762	0.18655	0.932327	0.0304675	0.0204834	0.249802	0.960299	0.054686	0.0788433
			AT2G25630	BGLU14	0	0	0.726081	0.1284	0	0	0	1.84407	0.154173	0.75527	1.49993	0.417262	-2.65208	2.35812	0.0176157	2.3405	0.154529	0.199139	0.988604	0.145401	0.213926	0.28812	1	0.28737
			AT2G44450	BGLU15	0.138684	141.4	166.091	0.1284	0.966281	277.973	163.974	1.15254	0.308345	440.071	195.562	0.695437	0.611746	7.32311	7.62041	-0.297292	0.382142	1.19e-57	7.76e-62	0.305455	0.452349	2.72e-55	2.98e-59	0.473725
			AT3G60130	BGLU16	84.5972	469.135	135.051	67.1533	101.621	164.466	116.494	47.4848	62.4399	400.545	127.351	24.3403	1.82992	-0.628272	0.558122	-1.18639	8.31e-06	0.114404	0.160207	0.00306918	2.46e-05	0.180041	0.230636	0.0196869
			AT1G52400	BGLU18	27.0434	0	598.473	1555.57	29.3105	0.472944	624.8	880.543	7.86281	0	748.82	254.669	-4.4048	3.70852	-7.98729	11.6958	2.09e-12	9.89e-10	3.87e-22	5.74e-38	1.28e-11	4.35e-09	5.92e-21	1.09e-34
			AT3G21370	BGLU19	0.138684	38.3368	0.18152	0.2568	0.161047	11.5871	0.200621	0.461017	0.308345	58.1558	0.357125	0	0.875853	-0.844631	5.74542	-6.59005	0.408185	0.37641	5.99e-17	2.33e-25	0.475349	0.481878	5.7e-16	1.2e-22
			AT1G75940	BGLU20	0	0	0.544561	0.3852	0	0	0	1.61356	0.154173	0	0.785675	0.139087	-2.49673	1.63308	-2.91355	4.54663	0.168007	0.362764	0.139302	0.0147194	0.229078	0.467727	0.20898	0.0628659
			AT1G66270	BGLU21	0	0.356621	6.17169	0.1284	0.322094	2.83767	4.21304	4.37966	0	0	4.92833	0	-2.61612	4.30473	2.15686	2.14787	0.0946925	0.00685929	0.163814	0.105729	0.141568	0.0139439	0.234854	0.233536
			AT1G66280	BGLU22	0.138684	2.13973	80.232	0.2568	0.48314	2.36472	45.5409	2.07458	0	0.503514	62.7826	0.417262	-0.931947	6.97711	1.73298	5.24413	0.285336	1.41e-24	0.0287075	1.2e-21	0.355535	2.47e-23	0.0518416	3.29e-19
			AT3G09260	BGLU23	0.832104	2709.25	1744.05	3.5952	6.92501	2036.73	2338.97	12.4475	0.770863	3851.88	2065.76	3.75536	-0.191884	8.31568	8.45244	-0.136762	0.760885	1.58e-24	4.96e-25	0.814944	0.8053	2.74e-23	9.67e-24	0.892261
			AT5G28510	BGLU24	0	0.178311	4.17497	0	0	0.472944	2.13996	2.53559	0	0.251757	3.49983	0.278175	-5.72158	7.44529	3.96347	3.48182	0.00590753	9.11e-05	0.0801466	0.00200884	0.0119465	0.000237865	0.129554	0.0141096
			AT3G03640	BGLU25	7.21157	26.0334	50.0996	14.766	5.79769	21.9919	51.2252	22.3593	8.94202	47.0785	60.0685	7.51072	0.0311225	1.62504	0.469901	1.15514	0.920452	9.16e-08	0.124048	5.57e-05	0.945531	3.31e-07	0.191223	0.000722962
			AT2G44490	BGLU26	375.418	130.523	29.5878	107.599	227.398	45.2844	68.8798	102.576	267.181	111.78	28.9986	170.104	2.182	-3.97	-3.11428	-0.855715	3.79e-06	6.72e-15	2.13e-10	0.0612792	1.16e-05	4.87e-14	1.08e-09	0.162711
			AT3G60120	BGLU27	0.832104	7.48905	85.6776	0.2568	6.28083	2.36472	294.913	1.84407	2.46676	2.01405	137.136	0.695437	2.85531	4.59974	-0.969052	5.56879	0.000195411	8.71e-10	0.157405	1.06e-12	0.000487494	3.85e-09	0.227137	7.52e-11
			AT2G44460	BGLU28	0	110.909	48.829	0.1284	0.322094	506.287	62.6606	1.15254	0.154173	830.546	231.989	1.39087	-1.4637	8.19168	9.82623	-1.63455	0.135108	7.22e-21	2.4e-27	0.00442152	0.191238	8.97e-20	5.83e-26	0.0263212
			AT2G44470	BGLU29	0	0	1.45216	0.1284	0	1.6553	0.869357	2.99661	0	5.28689	2.21418	0.278175	-6.02256	6.33308	6.25884	0.074239	0.00510622	0.00261217	0.00304548	0.946867	0.0104337	0.00564911	0.0066223	0.976446
			AT3G60140	BGLU30	59.4954	1064.34	142.857	0	180.05	1040.71	186.577	3.22712	44.7101	1963.95	304.485	0.278175	7.56617	-0.0675209	2.25419	-2.32171	8.47e-23	0.902987	0.000100312	6.32e-05	1.47e-21	0.938897	0.00026996	0.000807916
			AT5G24540	BGLU31	0	0	10.1651	0.1284	0.322094	0.354708	42.331	0.922034	0.154173	0.503514	16.642	0	0.118605	5.99879	-0.657693	6.65648	0.915026	1.83e-12	0.565021	2.25e-16	0.941136	1.05e-11	0.675006	2.84e-14
			AT5G24550	BGLU32	0	0	1.45216	0	0	0	0.668736	0.691526	0	1.00703	1.64278	0.278175	-4.27642	6.06161	3.31515	2.74646	0.0685118	0.0047407	0.161987	0.0338674	0.107472	0.00985647	0.232716	0.110127
			AT2G32860	BGLU33	1.24816	0	0.18152	197.736	1.61047	0.118236	0	326.861	0.770863	0.251757	0.999951	328.802	-6.86877	-2.71028	-4.71936	2.00908	3.86e-51	1.58e-06	8.88e-10	0.0240576	8.04e-49	5.01e-06	4.2e-09	0.0880973
			AT1G47600	BGLU34	0.138684	0.356621	0	0.2568	0	0	0.0668736	1.38305	0.154173	0	0.642825	0.695437	-1.79944	0.0246977	-1.01235	1.03705	0.253237	0.984649	0.549864	0.478773	0.321296	1	0.661211	0.631244
			AT1G51470	BGLU35	0.277368	0	0.363041	0.2568	0	0	0.0668736	0.230509	0	0	0.71425	0.278175	-0.376778	0.612365	-3.75743	4.36979	0.806548	0.676247	0.0439305	0.0103205	0.845666	0.753751	0.0760401	0.0486761
			AT1G51490	BGLU36	0.138684	0	0.18152	0	0	0	0	0.691526	0.308345	0	0.214275	0.139087	0.322721	-1.4463	-4.35243	2.90613	0.845696	0.381002	0.0262056	0.0995403	0.881258	0.486687	0.0478069	0.224217
			AT5G25980	BGLU37	72.2544	6.24087	3.81193	679.879	53.6286	1.18236	6.0855	422.522	62.7483	10.0703	5.07118	285.964	-1.88194	-4.86639	-5.18362	0.317229	5.12e-06	1.7e-24	3.61e-26	0.472423	1.55e-05	2.94e-23	7.8e-25	0.625638
			AT5G26000	BGLU38	338.528	109.483	184.062	2731.97	242.859	51.9056	115.156	2919.16	307.729	453.918	263.344	2139.16	-2.11745	-1.94237	-2.48314	0.540774	5.2e-06	2.64e-05	1.4e-07	0.227641	1.57e-05	7.36e-05	5.26e-07	0.387283
		Conversion of MeIAA into IAA	AT3G10870	MES17	0	25.1418	17.6075	6.93361	0	29.9137	10.8335	10.1424	0.154173	86.6043	17.7134	6.39802	-6.04532	6.77928	7.89282	-1.11354	5.77e-18	4.09e-26	1.04e-40	1.93e-05	6.29e-17	8.12e-25	7.49e-39	0.0002947

### Sheet: b
	Supplementary Table 6│ Expression data for IAA biosynthesis-related genes.
	b	AGI code	Gene name	Reads Per Million														Results with TMM-normalized data
				rep4_Day0	rep4_Day2_control	rep4_Day4_control	rep5_Day0	rep5_Day2_control	rep5_Day4_control	rep6_Day0	rep6_Day2_control	rep6_Day4_control	rep6_Day6_control	rep7_Day0	rep7_Day6_control	rep8_Day0	rep8_Day6_control	logFC_Day2_control/Day0	logFC_Day4_control/Day0	logFC_Day6_control/Day0	PValue_Day2_control/Day0	PValue_Day4_control/Day0	PValue_Day6_control/Day0	FDR_Day2_control/Day0	FDR_Day4_control/Day0	FDR_Day6_control/Day0
		AT4G32540	YUC1	0	0	0	0	0	0.0713906	0	0	0	0	0	0	0	0	0	1.56251	0	1	0.245784	1	1	0.303939	1
		AT4G13260	YUC2	0	0	0	0	0	0	0	0	0	0	0	0	0.0889068	0	-1.28174	-1.28174	-1.28174	0.411719	0.364312	0.391123	0.502493	0.4329	0.453896
		AT1G04610	YUC3	0	0	0	0	0	0	0	0	0	0	0	0	0	0	0	0	0	1	1	1	1	1	1
		AT5G11320	YUC4	0	0	0.0916615	0	0	0.214172	0	0	0.0881136	0.20287	0	0.0947091	0	0.10133	0	3.49866	3.46383	1	0.0130315	0.0154786	1	0.019139	0.0218303
		AT5G43890	YUC5	0	0	0	0	0	0	0	0	0	0	0	0	0	0.10133	0	0	1.82347	1	1	0.212586	1	1	0.262307
		AT5G25620	YUC6	0	0.277155	0.0916615	0	0.142608	0.214172	0	0	0	1.21722	0	0.284127	0	0	3.57895	3.17872	5.2752	0.021156	0.0340602	0.00102568	0.0338692	0.0480046	0.00156799
		AT2G33230	YUC7	0.151139	0	0.0916615	0.0802654	0.142608	0.214172	0	0	0.0881136	0.20287	0	0.0947091	0.0889068	0	-0.463718	1.05238	0.632042	0.739668	0.348109	0.597326	0.829142	0.417234	0.665093
		AT4G28720	YUC8	0	0.36954	0	0.642123	0	0.0713906	0.96933	0.1036	0.176227	0.101435	0.823349	0	0.711254	0	-1.84456	-2.80192	-3.87273	0.0467171	0.00447577	0.000752428	0.0709112	0.00682178	0.00115871
		AT1G04180	YUC9	0	0	0	0	0	0	0	0	0.0881136	0	0	0	0	0	0	1.68147	0	1	0.232477	1	1	0.290045	1
		AT1G48910	YUC10	0	0	0	0.0802654	0	0	0	0	0	0	0	0	0	0	-1.23455	-1.23455	-1.23455	0.418924	0.371361	0.398289	0.504907	0.435601	0.456592
		AT1G21430	YUC11	0	0	0	0.0802654	0	0	0	0	0	0.101435	0	0	0	0	-1.23629	-1.23629	0.582601	0.416324	0.368423	0.750698	0.504907	0.435601	0.818917
		AT1G70560	TAA1	0	0.0923851	0	0	0	0	0	0.1036	0	0	0.0748499	0	0	0.10133	1.4311	-1.25808	0.555868	0.305537	0.326237	0.707987	0.386712	0.393635	0.777624
		AT1G23320	TAR1	0	0	0	0	0	0	0	0	0	0	0	0.0947091	0	0	0	0	1.78171	1	1	0.217375	1	1	0.265219
		AT4G24670	TAR2	0	3.6954	2.65818	0	1.42608	3.06979	0.193866	2.69359	0.969249	0.101435	0.299399	1.0418	0	0.40532	4.44661	4.1888	2.08793	1.38e-22	2.83e-20	0.000967697	8.18e-22	9.09e-20	0.00148131
		AT4G39950	CYP79B2	0.151139	585.906	855.018	0.642123	457.629	956.134	1.55093	657.237	532.911	137.343	0.673649	146.704	0.355627	146.624	9.62489	10.0837	7.61313	1.09e-256	4.31e-276	3.11e-173	9.11e-253	3.62e-272	1.1e-170
		AT2G22330	CYP79B3	0.755694	15.5207	38.5895	1.12372	14.2608	32.1257	0.484665	25.4855	23.6144	11.5636	0.823349	10.8915	1.42251	11.4503	4.2686	5.03194	3.53062	5.62e-53	4.09e-75	1.54e-35	1.32e-51	7.43e-74	6.41e-35
		AT2G30770	CYP71A13	19.3458	161.951	317.699	5.45805	77.4362	346.53	8.23931	187.619	157.195	41.1825	3.36824	33.3376	7.55708	56.7448	4.02038	4.96132	2.28937	4.61e-26	1.41e-36	4.67e-10	3.25e-25	7.69e-36	9.37e-10
		AT3G44310	NIT1	128.317	1529.34	3001.82	347.228	995.975	3014.39	285.08	2320.12	3215.44	2475.31	213.696	2979.36	207.864	2813.93	2.76073	3.68663	3.50292	9.16e-41	5.52e-68	3.2e-62	1.29e-39	8.07e-67	2.75e-61
		AT3G44300	NIT2	7.25466	1340.69	1699.22	31.6246	702.202	1853.08	28.3044	1696.55	1817.96	2049.39	17.964	1930.74	17.6035	1773.68	5.9027	6.42088	6.49487	2.05e-103	2.82e-117	2.9e-119	3.1e-101	2.15e-115	1.38e-117
		AT1G08980	AMI1	12.3934	22.2648	12.3743	20.7887	23.9582	12.2792	29.1768	22.8956	13.0408	15.3167	31.9609	10.418	27.7389	9.93034	-0.101764	-0.981182	-1.08748	0.6357	1.07e-05	1.49e-06	0.730079	1.93e-05	2.61e-06
