## Supplementary Table 8 for "Transcriptional activation of auxin biosynthesis drives developmental reprogramming of differentiated cells"

### Sheet: Sheet1
	Supplementary Table 8│ Expression data for the genes that are involved in auxin signaling that contribute to callus formation in tissue culture.
	AGI code	Gene name	Reads Per Million																				Results with TMM-normalized data
			Experiment A						Experiment B														Experiment A			Experiment B
			rep1_Day0	rep1_Day14_control	rep2_Day0	rep2_Day14_control	rep3_Day0	rep3_Day14_control	rep4_Day0	rep4_Day2_control	rep4_Day4_control	rep5_Day0	rep5_Day2_control	rep5_Day4_control	rep6_Day0	rep6_Day2_control	rep6_Day4_control	rep6_Day6_control	rep7_Day0	rep7_Day6_control	rep8_Day0	rep8_Day6_control	logFC_Day14_control/Day0	PValue_Day14_control/Day0	FDR_Day14_control/Day0	logFC_Day2_control/Day0	logFC_Day4_control/Day0	logFC_Day6_control/Day0	PValue_Day2_control/Day0	PValue_Day4_control/Day0	PValue_Day6_control/Day0	FDR_Day2_control/Day0	FDR_Day4_control/Day0	FDR_Day6_control/Day0
	AT4G14550	SLR/IAA14	0	0	0.161047	0.133747	0.154173	1.35708	0	0.18477	1.55825	0	0.142608	1.14225	0	0.2072	1.67416	0.405739	0.0748499	2.27302	0	2.12793	1.0311	0.410016	0.513777	2.62635	5.52774	5.65833	0.0142794	3e-16	5.56e-17	0.023373	8.31e-16	1.38e-16
	AT5G20730	ARF7	67.6778	43.9279	55.8833	60.855	65.6776	68.6395	141.919	81.4837	51.8804	95.1948	81.0014	59.5397	85.8826	68.2723	53.3087	45.95	91.8408	48.491	84.1947	43.1666	-1.36725	2.02e-08	7.8e-08	-0.383771	-0.87508	-1.16045	0.0144358	4.2e-08	9.64e-13	0.0236106	8.48e-08	2.1e-12
	AT1G19220	ARF19	6.65683	70.9745	9.66281	70.8191	5.70439	62.7112	7.10352	16.8141	63.3381	6.2607	23.9582	73.1753	7.94851	22.9992	80.712	86.2196	9.80533	89.3106	11.1133	83.9012	1.98963	1.97e-15	1.5e-14	1.30767	3.07414	3.30522	1.7e-11	2.06e-60	4.43e-69	5.55e-11	2.37e-59	4.72e-68
	AT2G42430	LBD16	0.138684	10.3467	0.48314	20.3964	0.925036	19.7847	0	2.58678	10.4494	0.160531	0.998257	10.9941	0.290799	2.48639	12.6884	10.3463	0.0748499	16.4794	0.0889068	19.354	3.81743	2.67e-14	1.82e-13	3.88719	6.30667	6.71924	2.1e-17	2.23e-76	1.6e-90	9.59e-17	4.21e-75	3.19e-89
	AT2G42440	LBD17	0	0.18152	0	0.133747	0.154173	0.42855	0	0.0923851	0.0916615	0.0802654	0	0	0	0	0.0881136	0	0	0	0	0	0.92396	0.592088	0.67936	0.603983	1.21862	-1.24156	0.727419	0.477825	0.387745	0.818362	0.547659	0.451052
	AT2G45420	LBD18	0	0.544561	0	0.401242	0.154173	1.57135	0	0.0923851	7.51624	0	0.142608	6.99627	0	0.414399	8.63513	3.34735	0	6.91376	0	5.77581	2.64013	0.0273048	0.0502055	4.16041	9.21656	8.66796	0.00040551	4.5e-51	6.25e-41	0.000784672	3.92e-50	3.02e-40
	AT3G58190	LBD29	0	0.363041	0	0.0668736	0	0.8571	0	0.18477	7.51624	0	0	4.64039	0	0.621599	6.60852	1.11578	0	4.83016	0	4.15453	4.5389	0.041551	0.0734976	4.53904	8.91176	8.00527	6.2e-05	4.84e-39	1.86e-27	0.000129583	2.83e-38	6.27e-27
	AT5G06080	LBD33	0	0.18152	0	0.0668736	0	0.214275	0	0	0	0	0	0	0	0	0	0	0	0.0947091	0	0	3.16419	0.204486	0.294699	0	0	1.7814	1	1	0.218905	1	1	0.266438
	AT2G34710	PHB	0.554736	136.322	0.805234	182.966	0.770863	202.419	0	3.32586	26.2152	0.321062	4.70607	21.9883	0.678531	7.66638	57.7144	252.573	0.1497	201.162	0.533441	218.467	6.69036	1.11e-45	9.81e-44	3.84017	6.58418	9.227	6.52e-21	2.13e-64	8.44e-115	3.57e-20	2.75e-63	3.47e-113
	AT1G30490	PHV	4.2992	342.166	7.40815	469.653	7.55446	448.906	7.70808	44.5296	122.735	10.7556	39.2172	120.65	7.56077	66.5111	160.102	272.15	8.60773	273.52	9.42412	276.124	4.80502	2.68e-43	1.92e-41	2.48827	3.9052	4.90695	2.26e-43	3.08e-103	1.89e-154	3.58e-42	1.47e-101	3.01e-152
	AT5G60690	REV	10.956	135.596	9.50176	138.896	13.413	144.707	5.89441	12.8415	37.7645	11.7188	9.83996	35.1955	7.75464	16.9904	49.8723	81.1478	9.95503	71.8842	8.09052	82.5839	2.38212	1.9e-18	1.88e-17	0.583775	2.19631	3.11199	0.00169023	2.04e-37	1.18e-73	0.00307011	1.14e-36	1.44e-72
	AT2G31370	bZIP59	13.3137	63.5321	14.0111	85.3307	9.40453	90.3527	24.7868	40.0028	55.9135	16.0531	23.1025	58.7544	13.8614	52.7323	74.8965	79.0177	16.3921	79.2715	16.6256	72.9576	1.47034	3.12e-08	1.18e-07	1.14334	1.84233	2.10447	3.35e-10	6.77e-25	6.12e-32	1.01e-09	2.53e-24	2.32e-31
	AT5G11030	ALF4	1.24816	16.6999	2.25466	16.384	2.00424	18.6419	1.66253	12.2872	11.2744	2.88956	9.12692	11.4939	4.45892	12.432	12.6884	14.0994	2.76945	12.5016	3.55627	12.5649	2.00276	2.61e-11	1.34e-10	1.84772	1.89735	2.01549	7.91e-21	4.7e-23	1.45e-25	4.3e-20	1.65e-22	4.62e-25
	AT1G30760	FAD-BD	0.138684	1194.59	2.57675	993.474	0.154173	1376	0	2.30963	1439.82	0	0.71304	1120.76	0.678531	14.9184	1402.15	2389.8	0	2053.48	0.0889068	2960.76	9.08527	5.77e-46	5.21e-44	5.18586	12.9606	13.8376	9.77e-16	1.27e-65	2.02e-71	4.06e-15	1.71e-64	2.31e-70
