## Supplementary Table 9 for "Transcriptional activation of auxin biosynthesis drives developmental reprogramming of differentiated cells"

### Sheet: Sheet1
	Supplementary Table 9│ Expression data for Aux/IAA genes in leaves and protoplasts.
	AGI code	Gene name	Reads Per Million																							Average RPM		Results with TMM-normalized data
			Experiment A									Experiment B														leaf	in culture	Experiment A						Experiment B
			rep1_Day0	rep1_Day14_control	rep1_leaf	rep2_Day0	rep2_Day14_control	rep2_leaf	rep3_Day0	rep3_Day14_control	rep3_leaf	rep4_Day0	rep4_Day2_control	rep4_Day4_control	rep5_Day0	rep5_Day2_control	rep5_Day4_control	rep6_Day0	rep6_Day2_control	rep6_Day4_control	rep6_Day6_control	rep7_Day0	rep7_Day6_control	rep8_Day0	rep8_Day6_control			logFC_Day0/leaf	logFC_Day14_control/Day0	PValue_Day0/leaf	PValue_Day14_control/Day0	FDR_Day0/leaf	FDR_Day14_control/Day0	logFC_Day2_control/Day0	logFC_Day4_control/Day0	logFC_Day6_control/Day0	PValue_Day2_control/Day0	PValue_Day4_control/Day0	PValue_Day6_control/Day0	FDR_Day2_control/Day0	FDR_Day4_control/Day0	FDR_Day6_control/Day0
	AT4G14560	IAA1	1.10947	181.339	5.13601	0.322094	123.315	13.8305	0.462518	138.779	13.7696	0	48.0403	96.4279	0.240796	37.7911	109.941	0.096933	48.3811	75.249	156.514	0.374249	152.671	0.177814	187.967	10.9121	113.035	-3.03182	6.56375	1.68e-10	8.55e-45	8.42e-10	6.99e-43	7.69497	8.75786	9.55155	2.42e-128	8.38e-170	2.19e-201	8.73e-126	5.21e-167	2.22e-198
	AT3G23030	IAA2	49.9262	65.7104	142.524	58.9431	52.4958	366.739	76.6238	49.4976	145.207	59.3975	45.6382	77.454	49.7646	33.2277	87.3106	38.3855	48.7955	62.2963	75.7718	47.3051	80.9762	41.1638	92.6156	218.157	64.3158	-0.765231	-1.38994	0.0162635	1.73e-05	0.0301095	4.91e-05	-0.155635	0.667897	0.776954	0.415677	0.000309417	2.69e-05	0.504907	0.000509672	4.46e-05
	AT1G04240	IAA3	0.416052	1.63368	38.6484	0	1.13685	102.807	0.154173	2.07133	46.0379	0.151139	1.8477	1.74157	0.321062	1.56869	1.92754	0.096933	0.932398	1.05736	1.42009	0.449099	0.947091	0.0889068	0.81064	62.4977	1.42458	-7.1793	1.70782	1.13e-39	0.0159243	8.88e-38	0.0305067	2.52442	2.65374	2.03796	9.37e-10	2.03e-12	3.16e-06	2.75e-09	4.89e-12	5.47e-06
	AT5G43700	IAA4	0.970788	21.6009	26.322	0.644187	25.8132	32.0407	0.770863	22.4989	23.0885	0	0.18477	2.65818	0.321062	0.142608	2.85562	0.193866	0.414399	3.52454	10.2449	0.598799	9.47091	0.355627	12.7676	27.1504	9.34805	-4.05504	3.61683	4.65e-21	3.94e-17	6.84e-20	3.51e-16	-0.366052	3.1291	4.94586	0.565701	2.17e-17	5.52e-52	0.657947	6.3e-17	3.56e-51
	AT1G15580	IAA5	0.277368	94.9351	2.9532	0.644187	85.732	36.1898	0.616691	88.2814	2.64266	0.151139	13.0263	62.6048	0	6.27476	67.6069	0	12.95	43.7924	90.0741	0.1497	83.7228	0.177814	105.181	13.9286	62.8484	-3.62319	6.20523	1.14e-06	4.38e-15	3.72e-06	3.23e-14	6.67703	9.08957	9.74398	5.83e-60	1.48e-129	3.08e-150	1.79e-58	1.83e-127	4.11e-148
	AT1G52830	IAA6	0	0.18152	3.0816	0.48314	0	26.9695	0.154173	0.71425	11.5442	0	0	0	0	0	0	0.096933	0	0	0	0.1497	0	0	0	13.8651	0.0746476	-4.96822	-0.664141	2.11e-06	0.553922	6.7e-06	0.643943	-2.32708	-2.32708	-2.32708	0.216942	0.177557	0.199031	0.284073	0.228849	0.247948
	AT3G23050	IAA7	15.5326	0	113.891	10.468	0.267494	142.915	13.8755	0.8571	136.306	17.9855	2.12486	1.1916	11.9595	2.13912	1.78476	11.8258	3.41879	6.25606	2.43444	12.2005	3.1254	8.53505	1.82394	131.037	2.11863	-2.2886	-6.09121	8.1e-13	6.48e-44	5.16e-12	4.87e-42	-2.28452	-2.03833	-2.3739	1.09e-07	9.98e-07	3.28e-08	2.81e-07	1.89e-06	6.16e-08
	AT2G22670	IAA8	8.87577	171.9	114.79	6.76397	222.89	120.325	14.0297	238.917	125.596	9.67288	22.2648	93.403	15.411	20.2503	79.1007	16.4786	27.1431	156.49	210.68	20.2095	187.997	15.1142	179.557	120.237	134.216	-2.5954	3.16464	3.27e-14	9.76e-20	2.37e-13	1.09e-18	0.575188	2.80478	3.59462	0.0055298	2.25e-44	1.12e-69	0.00949838	1.57e-43	1.21e-68
	AT5G65670	IAA9	21.2186	701.032	130.583	30.5989	984.246	180.719	22.2009	922.669	118.363	38.3892	246.022	800.113	35.8786	159.578	793.934	34.9928	330.173	983.083	1009.28	26.8711	1083.85	29.3392	1025.05	143.222	753.252	-1.52852	3.91386	2.12e-06	6.25e-29	6.72e-06	1.53e-27	2.88088	4.68373	4.93399	1.58e-54	4.51e-128	1.94e-139	3.97e-53	5.22e-126	1.87e-137
	AT1G04100	IAA10	22.6055	18.5151	5.39281	21.7413	20.8646	6.68475	17.4215	21.1418	1.94722	21.1594	5.91265	7.69956	19.5848	6.41736	7.99574	19.1927	9.01318	7.75399	9.53487	20.6586	7.48201	20.1818	6.99177	4.67493	10.7769	3.18185	-1.26206	2.39e-23	6.55e-06	4.37e-22	1.95e-05	-1.50701	-1.37822	-1.37202	5.2e-18	9.66e-17	4.41e-16	2.45e-17	2.73e-16	1.06e-15
	AT4G28640	IAA11	0.832104	28.3172	7.96081	0.644187	24.1414	11.9864	0.770863	26.8558	13.7696	0.151139	13.9502	23.282	0.401327	11.6939	24.0586	0.484665	14.504	22.1165	32.4591	0.898198	29.4545	0.26672	36.2761	11.239	23.9258	-2.88487	3.87135	1.13e-12	9.57e-24	7.12e-12	1.53e-22	4.76639	5.54445	6.01703	1.24e-84	2.01e-132	2.75e-162	1.07e-82	2.77e-130	5.87e-160
	AT1G04550	IAA12	0.554736	26.6835	13.8672	0.48314	19.5271	13.139	0.308345	21.2132	18.0814	0.151139	5.26595	5.2247	0	3.85042	5.99681	0.290799	4.55839	4.58191	11.4621	0.299399	8.05027	0.355627	10.6396	15.0292	10.5878	-4.05275	4.36138	4.38e-18	2.15e-21	4.83e-17	2.82e-20	4.29018	4.48188	5.37759	8.22e-36	1.82e-43	1.72e-72	9.27e-35	1.23e-42	2.03e-71
	AT2G33310	IAA13	8.04367	71.156	23.112	10.468	79.914	23.7424	5.85856	75.7105	23.2276	4.83644	16.7217	27.1318	9.31079	18.6817	27.3426	8.62704	14.0896	28.3726	55.282	8.15864	46.3127	8.26833	54.3129	23.3607	42.919	-0.537353	1.99144	0.114742	6.21e-09	0.166647	2.53e-08	1.02993	1.77251	2.65865	2.69e-10	5.55e-31	4.5e-70	8.17e-10	2.53e-30	4.93e-69
	AT4G14550	IAA14	0	0	3.0816	0.161047	0.133747	2.07458	0.154173	1.35708	7.92798	0	0.18477	1.55825	0	0.142608	1.14225	0	0.2072	1.67416	0.405739	0.0748499	2.27302	0	2.12793	4.36139	0.933895	-4.37522	1.0311	0.000262095	0.410016	0.000644001	0.513777	2.62635	5.52774	5.65833	0.0142794	3e-16	5.56e-17	0.023373	8.31e-16	1.38e-16
	AT1G80390	IAA15	0	0.363041	0	0	0	0.922034	0	0.2857	0.139087	0	0	0.0916615	0	0	0	0	0	0.0881136	0	0	0.0947091	0	0	0.353707	0.0769354	-4.37688	3.5388	0.093114	0.167742	0.139613	0.249734	0	2.47726	1.77335	1	0.191102	0.279543	1	0.244486	0.334242
	AT3G04730	IAA16	803.535	161.553	193.242	737.917	140.635	239.959	856.429	163.778	173.581	1013.99	372.682	185.798	1066.49	538.916	207.39	1028.36	277.855	182.131	177.004	1033.38	168.772	1052.48	163.952	202.261	228.372	2.99719	-3.61391	3.03e-19	6.62e-26	3.72e-18	1.3e-24	-1.39881	-2.45336	-2.65376	6.69e-14	1.67e-35	2.56e-40	2.51e-13	8.78e-35	1.21e-39
	AT1G04250	IAA17	0	0.907602	4.3656	0	0.802483	7.83729	0	1.78563	4.45079	0	0.646696	4.03311	0	0	4.06926	0	2.2792	6.87286	1.52152	0	2.74656	0	2.53325	5.55123	2.34985	-8.43779	5.99599	2.26e-09	0.000455888	1e-08	0.00108991	6.3213	8.58811	7.43491	4.51e-12	1.8e-32	1.72e-20	1.53e-11	8.61e-32	4.73e-20
	AT1G51950	IAA18	73.7799	25.7759	135.976	54.2728	22.3358	141.532	36.6931	22.9274	55.3568	59.851	51.9204	27.0401	56.5871	63.1754	26.9856	72.312	42.5795	20.4423	22.0114	62.7242	19.6995	61.7902	17.1248	110.955	30.1682	0.00534184	-2.45693	0.98661	3.13e-13	1	1.93e-12	-0.267209	-1.34945	-1.71663	0.0452147	7.47e-22	4.25e-32	0.0687979	2.52e-21	1.62e-31
	AT3G14540	IAA19	0	0.544561	0	0	0	1.61356	0	2.14275	0.834524	0	0	0	0	0	0	0	0	0	0	0.0748499	0	0	0	0.816028	0.223943	-5.64054	5.53867	0.0265686	0.0282659	0.0467447	0.0518223	-1.20333	-1.20333	-1.20333	0.423794	0.376141	0.403139	0.508604	0.439197	0.46011
	AT2G46990	IAA20	0	4.53801	0	0	3.87867	0.922034	0	6.35683	0.139087	0	0	0.274984	0	0	0.356953	0	0	1.3217	8.72339	0	6.2508	0	7.19443	0.353707	3.24131	-4.22488	8.04464	0.0447315	6.29e-09	0.0740993	2.56e-08	0	5.64778	9.12872	1	4.14e-10	5.24e-63	1	9.09e-10	4.64e-62
	AT3G16500	IAA26	3.74447	98.5656	100.923	3.05989	94.8936	79.5254	4.16266	92.2097	36.1627	3.62733	85.1791	178.832	3.05009	49.0572	151.491	3.68345	100.699	240.198	197.899	2.84429	231.564	4.0008	223.129	72.2036	145.31	-3.28899	3.45498	2.45e-20	3.34e-22	3.34e-19	4.69e-21	4.50336	5.77546	5.94554	3.23e-83	1.38e-128	7.72e-135	2.65e-81	1.67e-126	6.35e-133
	AT4G29080	IAA27	0	2.90433	33.8976	0.322094	1.13685	31.8102	0.154173	2.42845	23.5058	0	0	0.0916615	0.160531	0.142608	0.142781	0.096933	0	0.264341	1.92726	0.299399	1.13651	0.26672	0.91197	29.7379	0.923897	-6.54715	2.4441	6.53e-30	0.000876817	2.16e-28	0.00202373	-1.98971	-0.147668	2.72988	0.06631	0.841074	1.57e-07	0.0980353	0.914056	2.87e-07
	AT5G25890	IAA28	3.60578	3.26737	16.692	3.22094	7.95796	14.522	2.15842	5.64258	11.127	0.604555	4.24972	1.37492	1.44478	2.28173	1.21364	2.61719	3.21159	0.793022	0.20287	1.3473	0.284127	1.77814	0.20266	14.1137	2.55685	-1.23584	-0.27279	0.00154929	0.489478	0.00343915	0.591277	1.03354	-0.506587	-2.75759	0.00230412	0.180817	1.58e-07	0.00412402	0.232659	2.88e-07
	AT4G32280	IAA29	0	17.9705	15.2796	0	12.5722	50.9424	0.154173	16.642	15.5778	0	0.646696	8.06621	0	0	9.92329	0	0.828798	8.89947	10.2449	0	9.84974	0	12.0583	27.2666	8.97518	-7.80147	6.82255	1.45e-18	3.78e-14	1.68e-17	2.53e-13	5.40761	9.43603	9.66615	5.12e-08	9.09e-59	2.91e-63	1.35e-07	9.86e-58	2.6e-62
	AT3G62100	IAA30	1.24816	152.477	0	3.54303	71.8891	2.99661	3.08345	82.5673	1.66905	0.453416	2.86394	5.86633	0.561858	1.85391	6.99627	0.775464	1.1396	4.84625	30.5319	0.523949	24.1508	0.177814	28.3724	1.55522	34.4629	1.86681	4.0447	0.00142068	2.86e-13	0.00317043	1.78e-12	1.95439	3.52175	5.71439	3.07e-08	4.96e-37	2.95e-127	8.19e-08	2.74e-36	1.84e-125
	AT3G17600	IAA31	0	0.544561	0.2568	0	0	0.230509	0	0.42855	0.278175	0	0	0	0	0	0	0	0	0.0881136	0	0	0.0947091	0	0	0.255161	0.0963278	-4.13283	4.07605	0.0871936	0.087616	0.132014	0.142986	0	1.69023	1.77444	1	0.279839	0.267812	1	0.341444	0.321442
	AT2G01200	IAA32	0.832104	0.726081	0.1284	0	0.334368	0.691526	0.308345	1.21423	0.556349	0.755694	0.554311	0.366646	0.0802654	0.427824	0.214172	0	0.621599	0.352454	0.20287	0.0748499	0.0947091	0	0.30399	0.458758	0.451104	0.824861	-0.333775	0.477271	0.760271	0.5427	0.823862	1.88395	1.08128	0.465409	0.00759086	0.143403	0.571206	0.0128305	0.187457	0.637787
	AT5G57420	IAA33	0	0	0	0	0.133747	2.7661	0.154173	0.499975	0.278175	0	0.0923851	0	0	0	0.0713906	0	0	0	0	0	0	0	0.10133	1.01476	0.0749023	-2.95982	0.741767	0.141882	0.702736	0.199331	0.776416	1.83898	1.56346	1.8231	0.206133	0.244286	0.209828	0.273214	0.302627	0.260236
	AT1G15050	IAA34	0.138684	0.544561	0.2568	0.161047	0.401242	0.230509	0	0.42855	0.417262	0	0	0	0	0.427824	0.214172	0.096933	0.1036	0.176227	1.42009	0	0.568254	0	0.91197	0.301524	0.433041	-0.601616	0.878886	0.657667	0.494449	0.713899	0.596105	2.35267	2.23973	4.91532	0.0372514	0.0363827	2.39e-10	0.0576567	0.0511106	4.84e-10
