## Supplementary Table 10 for "Transcriptional activation of auxin biosynthesis drives developmental reprogramming of differentiated cells"

### Sheet: Sheet1
	Supplementary Table 10│ Primers used in this study.
	Primer names	Aims	Primer sequences (5' → 3')
	pCAB3_attB4-Fw	CAB3 promoter cloning	GGGGACAACTTTGTATAGAAAAGTTGAAATCAAGAGAAAATGTGATTC
	pCAB3_attB1-Rv	CAB3 promoter cloning	GGGGACTGCTTTTTTGTACAAACTTGTGAAACTTTTTGTGTTTTTTTTTTTT
	pHAG1_attB4-Fw	HAG1 promoter cloning	GGGGACAACTTTGTATAGAAAAGTTGAAGATTCGCCGAACTCAAGAAG
	pHAG1_attB1-Rv	HAG1 promoter cloning	GGGGACTGCTTTTTTGTACAAACTTGACGAAGCAGTATAGTGAAGGTG
	HAG1-CDS_TOPO-Fw	HAG1 CDS cloning	CACCATGGACTCTCACTCTTCCCACCT
	HAG1-CDS-Rv	HAG1 CDS cloning	TTGAGATTTAGCACCAGATTGG
	hag1-1-LP	hag1-1 genotyping	GGGAAGAGTTATGCGAAAACC
	hag1-1-RP	hag1-1 genotyping	ATGATGACGAGGACGAATTTG
	YUC1-CDS_TOPO-Fw	YUC1 CDS cloning	CACCATGGAGTCTCATCCTCACAA
	YUC1-CDS-Rv	YUC1 CDS cloning	TTAGGATTTAGAGGTAAAGAC
	PP2A3-Fw	PP2A3 RT-qPCR	TAACGTGGCCAAAATGATGC
	PP2A3-Rv	PP2A3 RT-qPCR	GTTCTCCACAACCGCTTGGT
	YUC1-Fw	YUC1 RT-qPCR	TTCCTAACGGCTGGAGAGGA
	YUC1-Rv	YUC1 RT-qPCR	TATTCCTGGTGGACCCCTTG
